# Deciphering the regulatory logic of a *Drosophila* enhancer through systematic sequence mutagenesis and quantitative image analysis

**DOI:** 10.1101/2020.06.24.169748

**Authors:** Yann Le Poul, Yaqun Xin, Liucong Ling, Bettina Mühling, Rita Jaenichen, David Hörl, David Bunk, Hartmann Harz, Heinrich Leonhardt, Yingfei Wang, Elena Osipova, Mariam Museridze, Deepak Dharmadhikari, Eamonn Murphy, Remo Rohs, Stephan Preibisch, Benjamin Prud’homme, Nicolas Gompel

**Affiliations:** Chair of Evolutionary Ecology, Ludwig-Maximilians Universität München, Fakultät für Biologie, Biozentrum, Grosshaderner Strasse 2, 82152 Planegg-Martinsried, Germany; Berlin Institute for Medical Systems Biology, Max Delbrück Center for Molecular Medicine, Robert-Rössle-Str. 10, 13092 Berlin, Germany; Chair of Human Biology and Bioimaging, Ludwig-Maximilians Universität München, Fakultät für Biologie, Biozentrum, Grosshaderner Strasse 2, 82152 Planegg-Martinsried, Germany; Aix-Marseille Université, CNRS, IBDM, Institut de Biologie du Développement de Marseille, Campus de Luminy Case 907, 13288 Marseille Cedex 9, France; Quantitative and Computational Biology, Departments of Biological Sciences, Chemistry, Physics & Astronomy, and Computer Science, University of Southern California, Los Angeles, California 90089, USA; Janelia Research Campus, Howard Hughes Medical Institute, VA, Ashburn, USA

## Abstract

Transcriptional enhancers are short DNA sequences controlling the spatial activity, timing and levels of eukaryotic gene transcription. Their quantitative transcriptional output is thought to result from the number and organization of transcription factor binding sites (TFBSs). Yet, how the various aspects of regulatory information are encoded in enhancer sequences remains elusive. We addressed this question by quantifying the spatial activity of the *yellow spot* enhancer active in developing *Drosophila* wings. To identify which enhancer DNA sequence contributes to enhancer activity, we introduced systematic mutations along the enhancer. We developed an analytic framework that uses comprehensive descriptors to quantify reporter assay in transgenic flies and measure spatial variations in activity levels across the wing. Our analysis highlights an unexpected density of regulatory information in the *spot* enhancer sequence. Furthermore, it reveals an unanticipated regulatory logic underlying the activity of this enhancer, and how it reads the wing *trans*-regulatory landscape to encode a spatial pattern.
