## Supplemental Data 3 for "Deciphering the regulatory logic of a *Drosophila* enhancer through systematic sequence mutagenesis and quantitative image analysis"

### Sheet: Sheet1
6 pc, 95.5% of the variance, > 0.500000	ø	WT	[0]	[1]	[2]	[3]	[4]	[5]	[6]	[7]	[8]	[9]	[10]	[11]	[12]	[13]	[14]	[15]	[16]
ø	Diag	F(6,80) = 58.2, p=0)	F(6,58) = 121.1, p=0)	F(6,62) = 76.5, p=0)	F(6,56) = 750.6, p=0)	F(6,53) = 238.5, p=0)	F(6,69) = 131.9, p=0)	F(6,66) = 458.5, p=0)	F(6,82) = 22.3, p=2.2204e-15)	F(6,91) = 124.8, p=0)	F(6,98) = 43.6, p=0)	F(6,58) = 53.4, p=0)	F(6,77) = 187.8, p=0)	F(6,64) = 51.5, p=0)	F(6,92) = 123.7, p=0)	F(6,70) = 235.5, p=0)	F(6,75) = 13.9, p=1.4013e-10)	F(6,108) = 84.7, p=0)	F(6,54) = 376.3, p=0)
WT	F(6,80) = 58.2, p=0)	Diag	F(6,69) = 46.1, p=0)	F(6,73) = 65.7, p=0)	F(6,67) = 562.6, p=0)	F(6,64) = 42.5, p=0)	F(6,80) = 46.8, p=0)	F(6,77) = 173.8, p=0)	F(6,93) = 67.2, p=0)	F(6,102) = 157.8, p=0)	F(6,109) = 86.2, p=0)	F(6,69) = 20.9, p=8.471e-14)	F(6,88) = 55.2, p=0)	F(6,75) = 33.0, p=0)	F(6,103) = 70.6, p=0)	F(6,81) = 26.3, p=0)	F(6,86) = 14.6, p=2.0287e-11)	F(6,119) = 95.1, p=0)	F(6,65) = 47.3, p=0)
[0]	F(6,58) = 121.1, p=0)	F(6,69) = 46.1, p=0)	Diag	F(6,51) = 17.3, p=8.3523e-11)	F(6,45) = 497.2, p=0)	F(6,42) = 125.0, p=0)	F(6,58) = 77.2, p=0)	F(6,55) = 307.9, p=0)	F(6,71) = 126.2, p=0)	F(6,80) = 78.0, p=0)	F(6,87) = 92.7, p=0)	F(6,47) = 52.4, p=0)	F(6,66) = 133.4, p=0)	F(6,53) = 83.8, p=0)	F(6,81) = 127.9, p=0)	F(6,59) = 156.2, p=0)	F(6,64) = 37.2, p=0)	F(6,97) = 68.0, p=0)	F(6,43) = 185.4, p=0)
[1]	F(6,62) = 76.5, p=0)	F(6,73) = 65.7, p=0)	F(6,51) = 17.3, p=8.3523e-11)	Diag	F(6,49) = 586.1, p=0)	F(6,46) = 149.9, p=0)	F(6,62) = 81.2, p=0)	F(6,59) = 316.9, p=0)	F(6,75) = 115.7, p=0)	F(6,84) = 77.8, p=0)	F(6,91) = 115.6, p=0)	F(6,51) = 60.0, p=0)	F(6,70) = 108.4, p=0)	F(6,57) = 77.6, p=0)	F(6,85) = 169.1, p=0)	F(6,63) = 175.9, p=0)	F(6,68) = 52.4, p=0)	F(6,101) = 94.9, p=0)	F(6,47) = 129.9, p=0)
[2]	F(6,56) = 750.6, p=0)	F(6,67) = 562.6, p=0)	F(6,45) = 497.2, p=0)	F(6,49) = 586.1, p=0)	Diag	F(6,40) = 385.6, p=0)	F(6,56) = 252.5, p=0)	F(6,53) = 217.9, p=0)	F(6,69) = 976.4, p=0)	F(6,78) = 1044.6, p=0)	F(6,85) = 847.5, p=0)	F(6,45) = 393.7, p=0)	F(6,64) = 739.5, p=0)	F(6,51) = 518.7, p=0)	F(6,79) = 570.0, p=0)	F(6,57) = 414.6, p=0)	F(6,62) = 491.4, p=0)	F(6,95) = 798.3, p=0)	F(6,41) = 249.5, p=0)
[3]	F(6,53) = 238.5, p=0)	F(6,64) = 42.5, p=0)	F(6,42) = 125.0, p=0)	F(6,46) = 149.9, p=0)	F(6,40) = 385.6, p=0)	Diag	F(6,53) = 57.9, p=0)	F(6,50) = 135.1, p=0)	F(6,66) = 152.7, p=0)	F(6,75) = 172.2, p=0)	F(6,82) = 196.0, p=0)	F(6,42) = 71.1, p=0)	F(6,61) = 44.8, p=0)	F(6,48) = 50.2, p=0)	F(6,76) = 71.3, p=0)	F(6,54) = 86.6, p=0)	F(6,59) = 71.8, p=0)	F(6,92) = 68.0, p=0)	F(6,38) = 61.9, p=0)
[4]	F(6,69) = 131.9, p=0)	F(6,80) = 46.8, p=0)	F(6,58) = 77.2, p=0)	F(6,62) = 81.2, p=0)	F(6,56) = 252.5, p=0)	F(6,53) = 57.9, p=0)	Diag	F(6,66) = 43.8, p=0)	F(6,82) = 141.5, p=0)	F(6,91) = 180.2, p=0)	F(6,98) = 130.4, p=0)	F(6,58) = 57.4, p=0)	F(6,77) = 102.0, p=0)	F(6,64) = 65.3, p=0)	F(6,92) = 131.8, p=0)	F(6,70) = 18.8, p=6.4881e-13)	F(6,75) = 47.7, p=0)	F(6,108) = 124.4, p=0)	F(6,54) = 29.2, p=2.7756e-15)
[5]	F(6,66) = 458.5, p=0)	F(6,77) = 173.8, p=0)	F(6,55) = 307.9, p=0)	F(6,59) = 316.9, p=0)	F(6,53) = 217.9, p=0)	F(6,50) = 135.1, p=0)	F(6,66) = 43.8, p=0)	Diag	F(6,79) = 515.8, p=0)	F(6,88) = 554.3, p=0)	F(6,95) = 500.9, p=0)	F(6,55) = 152.2, p=0)	F(6,74) = 354.4, p=0)	F(6,61) = 239.2, p=0)	F(6,89) = 327.2, p=0)	F(6,67) = 85.7, p=0)	F(6,72) = 124.4, p=0)	F(6,105) = 272.8, p=0)	F(6,51) = 104.0, p=0)
[6]	F(6,82) = 22.3, p=2.2204e-15)	F(6,93) = 67.2, p=0)	F(6,71) = 126.2, p=0)	F(6,75) = 115.7, p=0)	F(6,69) = 976.4, p=0)	F(6,66) = 152.7, p=0)	F(6,82) = 141.5, p=0)	F(6,79) = 515.8, p=0)	Diag	F(6,104) = 132.6, p=0)	F(6,111) = 89.9, p=0)	F(6,71) = 55.0, p=0)	F(6,90) = 67.4, p=0)	F(6,77) = 32.7, p=0)	F(6,105) = 167.3, p=0)	F(6,83) = 225.1, p=0)	F(6,88) = 44.9, p=0)	F(6,121) = 131.5, p=0)	F(6,67) = 317.7, p=0)
[7]	F(6,91) = 124.8, p=0)	F(6,102) = 157.8, p=0)	F(6,80) = 78.0, p=0)	F(6,84) = 77.8, p=0)	F(6,78) = 1044.6, p=0)	F(6,75) = 172.2, p=0)	F(6,91) = 180.2, p=0)	F(6,88) = 554.3, p=0)	F(6,104) = 132.6, p=0)	Diag	F(6,120) = 213.8, p=0)	F(6,80) = 110.6, p=0)	F(6,99) = 173.6, p=0)	F(6,86) = 93.1, p=0)	F(6,114) = 318.5, p=0)	F(6,92) = 291.9, p=0)	F(6,97) = 128.2, p=0)	F(6,130) = 246.9, p=0)	F(6,76) = 180.3, p=0)
[8]	F(6,98) = 43.6, p=0)	F(6,109) = 86.2, p=0)	F(6,87) = 92.7, p=0)	F(6,91) = 115.6, p=0)	F(6,85) = 847.5, p=0)	F(6,82) = 196.0, p=0)	F(6,98) = 130.4, p=0)	F(6,95) = 500.9, p=0)	F(6,111) = 89.9, p=0)	F(6,120) = 213.8, p=0)	Diag	F(6,87) = 31.7, p=0)	F(6,106) = 218.2, p=0)	F(6,93) = 62.5, p=0)	F(6,121) = 168.6, p=0)	F(6,99) = 210.7, p=0)	F(6,104) = 28.2, p=0)	F(6,137) = 91.3, p=0)	F(6,83) = 139.3, p=0)
[9]	F(6,58) = 53.4, p=0)	F(6,69) = 20.9, p=8.471e-14)	F(6,47) = 52.4, p=0)	F(6,51) = 60.0, p=0)	F(6,45) = 393.7, p=0)	F(6,42) = 71.1, p=0)	F(6,58) = 57.4, p=0)	F(6,55) = 152.2, p=0)	F(6,71) = 55.0, p=0)	F(6,80) = 110.6, p=0)	F(6,87) = 31.7, p=0)	Diag	F(6,66) = 63.2, p=0)	F(6,53) = 31.9, p=6.6613e-16)	F(6,81) = 33.0, p=0)	F(6,59) = 72.4, p=0)	F(6,64) = 8.8, p=5.2035e-07)	F(6,97) = 45.7, p=0)	F(6,43) = 93.0, p=0)
[10]	F(6,77) = 187.8, p=0)	F(6,88) = 55.2, p=0)	F(6,66) = 133.4, p=0)	F(6,70) = 108.4, p=0)	F(6,64) = 739.5, p=0)	F(6,61) = 44.8, p=0)	F(6,77) = 102.0, p=0)	F(6,74) = 354.4, p=0)	F(6,90) = 67.4, p=0)	F(6,99) = 173.6, p=0)	F(6,106) = 218.2, p=0)	F(6,66) = 63.2, p=0)	Diag	F(6,72) = 3.9, p=0.0018351)	F(6,100) = 92.1, p=0)	F(6,78) = 158.5, p=0)	F(6,83) = 81.0, p=0)	F(6,116) = 120.3, p=0)	F(6,62) = 112.9, p=0)
[11]	F(6,64) = 51.5, p=0)	F(6,75) = 33.0, p=0)	F(6,53) = 83.8, p=0)	F(6,57) = 77.6, p=0)	F(6,51) = 518.7, p=0)	F(6,48) = 50.2, p=0)	F(6,64) = 65.3, p=0)	F(6,61) = 239.2, p=0)	F(6,77) = 32.7, p=0)	F(6,86) = 93.1, p=0)	F(6,93) = 62.5, p=0)	F(6,53) = 31.9, p=6.6613e-16)	F(6,72) = 3.9, p=0.0018351)	Diag	F(6,87) = 75.1, p=0)	F(6,65) = 103.1, p=0)	F(6,70) = 31.5, p=0)	F(6,103) = 82.3, p=0)	F(6,49) = 73.9, p=0)
[12]	F(6,92) = 123.7, p=0)	F(6,103) = 70.6, p=0)	F(6,81) = 127.9, p=0)	F(6,85) = 169.1, p=0)	F(6,79) = 570.0, p=0)	F(6,76) = 71.3, p=0)	F(6,92) = 131.8, p=0)	F(6,89) = 327.2, p=0)	F(6,105) = 167.3, p=0)	F(6,114) = 318.5, p=0)	F(6,121) = 168.6, p=0)	F(6,81) = 33.0, p=0)	F(6,100) = 92.1, p=0)	F(6,87) = 75.1, p=0)	Diag	F(6,93) = 138.1, p=0)	F(6,98) = 79.4, p=0)	F(6,131) = 199.7, p=0)	F(6,77) = 178.6, p=0)
[13]	F(6,70) = 235.5, p=0)	F(6,81) = 26.3, p=0)	F(6,59) = 156.2, p=0)	F(6,63) = 175.9, p=0)	F(6,57) = 414.6, p=0)	F(6,54) = 86.6, p=0)	F(6,70) = 18.8, p=6.4881e-13)	F(6,67) = 85.7, p=0)	F(6,83) = 225.1, p=0)	F(6,92) = 291.9, p=0)	F(6,99) = 210.7, p=0)	F(6,59) = 72.4, p=0)	F(6,78) = 158.5, p=0)	F(6,65) = 103.1, p=0)	F(6,93) = 138.1, p=0)	Diag	F(6,76) = 32.8, p=0)	F(6,109) = 94.6, p=0)	F(6,55) = 36.9, p=0)
[14]	F(6,75) = 13.9, p=1.4013e-10)	F(6,86) = 14.6, p=2.0287e-11)	F(6,64) = 37.2, p=0)	F(6,68) = 52.4, p=0)	F(6,62) = 491.4, p=0)	F(6,59) = 71.8, p=0)	F(6,75) = 47.7, p=0)	F(6,72) = 124.4, p=0)	F(6,88) = 44.9, p=0)	F(6,97) = 128.2, p=0)	F(6,104) = 28.2, p=0)	F(6,64) = 8.8, p=5.2035e-07)	F(6,83) = 81.0, p=0)	F(6,70) = 31.5, p=0)	F(6,98) = 79.4, p=0)	F(6,76) = 32.8, p=0)	Diag	F(6,114) = 65.5, p=0)	F(6,60) = 69.6, p=0)
[15]	F(6,108) = 84.7, p=0)	F(6,119) = 95.1, p=0)	F(6,97) = 68.0, p=0)	F(6,101) = 94.9, p=0)	F(6,95) = 798.3, p=0)	F(6,92) = 68.0, p=0)	F(6,108) = 124.4, p=0)	F(6,105) = 272.8, p=0)	F(6,121) = 131.5, p=0)	F(6,130) = 246.9, p=0)	F(6,137) = 91.3, p=0)	F(6,97) = 45.7, p=0)	F(6,116) = 120.3, p=0)	F(6,103) = 82.3, p=0)	F(6,131) = 199.7, p=0)	F(6,109) = 94.6, p=0)	F(6,114) = 65.5, p=0)	Diag	F(6,93) = 36.7, p=0)
[16]	F(6,54) = 376.3, p=0)	F(6,65) = 47.3, p=0)	F(6,43) = 185.4, p=0)	F(6,47) = 129.9, p=0)	F(6,41) = 249.5, p=0)	F(6,38) = 61.9, p=0)	F(6,54) = 29.2, p=2.7756e-15)	F(6,51) = 104.0, p=0)	F(6,67) = 317.7, p=0)	F(6,76) = 180.3, p=0)	F(6,83) = 139.3, p=0)	F(6,43) = 93.0, p=0)	F(6,62) = 112.9, p=0)	F(6,49) = 73.9, p=0)	F(6,77) = 178.6, p=0)	F(6,55) = 36.9, p=0)	F(6,60) = 69.6, p=0)	F(6,93) = 36.7, p=0)	Diag
																										Diag
