## Supplemental Data 4 for "Deciphering the regulatory logic of a *Drosophila* enhancer through systematic sequence mutagenesis and quantitative image analysis"

### Sheet: Sheet1
genotype	number of individuals
ø	38
[+]	49
[0]	27
[1]	31
[2]	25
[3]	22
[4]	38
[5]	35
[6]	51
[7]	60
[8]	67
[9]	27
[10]	46
[11]	33
[12]	61
[13]	39
[14]	44
[15]	77
[16]	23
WT-[ABC]	61
[-BC]	32
[A-C]	49
[AB-]	24
[A--]	33
[-B-]	35
[--C]	32
[---]	37
[ACB]	39
[BAC]	34
[BCA]	37
[CBA]	34
