## Supplemental Data 5 for "Deciphering the regulatory logic of a *Drosophila* enhancer through systematic sequence mutagenesis and quantitative image analysis"

### Sheet: Sheet2
Genotypes	string	Df	Pillai	Approx. F	Num df	Den df	P
(ø, [+])	F(1,85) = 243.0, p=0)	1	0.74089	243.046	1	85	0
(ø, [0])	F(1,63) = 22.4, p=1.2795e-05)	1	0.262568	22.4317	1	63	1.2795e-05
(ø, [1])	F(1,67) = 121.1, p=1.1102e-16)	1	0.643855	121.126	1	67	1.11022e-16
(ø, [2])	F(1,61) = 2290.1, p=0)	1	0.974054	2290.07	1	61	0
(ø, [3])	F(1,58) = 402.5, p=0)	1	0.874044	402.48	1	58	0
(ø, [4])	F(1,74) = 646.4, p=0)	1	0.897277	646.384	1	74	0
(ø, [5])	F(1,71) = 2040.0, p=0)	1	0.966366	2039.97	1	71	0
(ø, [6])	F(1,87) = 14.5, p=0.00025957)	1	0.142921	14.5075	1	87	0.000259572
(ø, [7])	F(1,96) = 401.5, p=0)	1	0.807023	401.468	1	96	0
(ø, [8])	F(1,103) = 220.5, p=0)	1	0.681623	220.516	1	103	0
(ø, [9])	F(1,63) = 231.6, p=0)	1	0.786119	231.557	1	63	0
(ø, [10])	F(1,82) = 380.3, p=0)	1	0.822641	380.339	1	82	0
(ø, [11])	F(1,69) = 194.7, p=0)	1	0.738317	194.677	1	69	0
(ø, [12])	F(1,97) = 590.4, p=0)	1	0.858898	590.444	1	97	0
(ø, [13])	F(1,75) = 1010.5, p=0)	1	0.930904	1010.45	1	75	0
(ø, [14])	F(1,80) = 83.9, p=4.2855e-14)	1	0.511855	83.8858	1	80	4.28546e-14
(ø, [15])	F(1,113) = 487.5, p=0)	1	0.811838	487.548	1	113	0
(ø, [16])	F(1,59) = 1330.3, p=0)	1	0.957534	1330.33	1	59	0
([+], [0])	F(1,74) = 143.3, p=0)	1	0.659487	143.319	1	74	0
([+], [1])	F(1,78) = 109.3, p=2.2204e-16)	1	0.58366	109.347	1	78	2.22045e-16
([+], [2])	F(1,72) = 511.5, p=0)	1	0.876605	511.494	1	72	0
([+], [3])	F(1,69) = 17.6, p=7.8336e-05)	1	0.203614	17.6414	1	69	7.83356e-05
([+], [4])	F(1,85) = 103.2, p=2.2204e-16)	1	0.5484	103.22	1	85	2.22045e-16
([+], [5])	F(1,82) = 426.5, p=0)	1	0.838744	426.509	1	82	0
([+], [6])	F(1,98) = 284.9, p=0)	1	0.744086	284.941	1	98	0
([+], [7])	F(1,107) = 75.4, p=4.8073e-14)	1	0.413315	75.3805	1	107	4.80727e-14
([+], [8])	F(1,114) = 48.9, p=1.9167e-10)	1	0.300379	48.9454	1	114	1.91669e-10
([+], [9])	F(1,74) = 23.2, p=7.6363e-06)	1	0.23847	23.1728	1	74	7.63634e-06
([+], [10])	F(1,93) = 88.4, p=3.7748e-15)	1	0.4874	88.4279	1	93	3.77476e-15
([+], [11])	F(1,80) = 61.4, p=1.7159e-11)	1	0.434058	61.3571	1	80	1.71593e-11
([+], [12])	F(1,108) = 7.2, p=0.0085985)	1	0.0622055	7.16383	1	108	0.0085985
([+], [13])	F(1,86) = 41.3, p=6.9329e-09)	1	0.324537	41.3202	1	86	6.93286e-09
([+], [14])	F(1,91) = 13.9, p=0.00033919)	1	0.132268	13.8711	1	91	0.000339192
([+], [15])	F(1,124) = 77.8, p=8.8818e-15)	1	0.385442	77.7712	1	124	8.88178e-15
([+], [16])	F(1,70) = 9.1, p=0.0035964)	1	0.114817	9.0797	1	70	0.0035964
([0], [01])	F(1,56) = 42.1, p=2.3962e-08)	1	0.429298	42.1248	1	56	2.3962e-08
([0], [2])	F(1,50) = 1569.7, p=0)	1	0.969129	1569.65	1	50	0
([0], [3])	F(1,47) = 243.2, p=0)	1	0.838027	243.172	1	47	0
([0], [4])	F(1,63) = 419.6, p=0)	1	0.869467	419.635	1	63	0
([0], [5])	F(1,60) = 1380.4, p=0)	1	0.958345	1380.41	1	60	0
([0], [6])	F(1,76) = 2.8, p=0.096661)	1	0.0358921	2.82935	1	76	0.0966607
([0], [7])	F(1,85) = 208.2, p=0)	1	0.710141	208.246	1	85	0
([0], [8])	F(1,92) = 113.8, p=0)	1	0.552887	113.765	1	92	0
([0], [9])	F(1,52) = 126.4, p=1.5543e-15)	1	0.708493	126.383	1	52	1.55431e-15
([0], [10])	F(1,71) = 193.6, p=0)	1	0.731714	193.643	1	71	0
([0], [11])	F(1,58) = 94.2, p=9.3481e-14)	1	0.61883	94.1631	1	58	9.34808e-14
([0], [12])	F(1,86) = 345.5, p=0)	1	0.800693	345.495	1	86	0
([0], [13])	F(1,64) = 652.0, p=0)	1	0.910618	652.026	1	64	0
([0], [14])	F(1,69) = 44.5, p=5.2603e-09)	1	0.391957	44.4789	1	69	5.26033e-09
([0], [15])	F(1,102) = 310.7, p=0)	1	0.75283	310.671	1	102	0
([0], [16])	F(1,48) = 917.5, p=0)	1	0.950286	917.53	1	48	0
([1], [2])	F(1,54) = 1547.1, p=0)	1	0.966273	1547.07	1	54	0
([1], [3])	F(1,51) = 109.1, p=2.8533e-14)	1	0.681503	109.127	1	51	2.85327e-14
([1], [4])	F(1,67) = 392.9, p=0)	1	0.85433	392.944	1	67	0
([1], [5])	F(1,64) = 1344.0, p=0)	1	0.954544	1343.96	1	64	0
([1], [6])	F(1,80) = 86.3, p=2.3759e-14)	1	0.518909	86.2887	1	80	2.37588e-14
([1], [7])	F(1,89) = 84.8, p=1.3767e-14)	1	0.488044	84.843	1	89	1.37668e-14
([1], [8])	F(1,96) = 58.0, p=1.8556e-11)	1	0.376453	57.9579	1	96	1.85562e-11
([1], [9])	F(1,56) = 61.3, p=1.4789e-10)	1	0.522561	61.2924	1	56	1.47895e-10
([1], [10])	F(1,75) = 51.5, p=4.2776e-10)	1	0.407309	51.5415	1	75	4.27761e-10
([1], [11])	F(1,62) = 26.4, p=2.9574e-06)	1	0.29889	26.4312	1	62	2.95738e-06
([1], [12])	F(1,90) = 230.1, p=0)	1	0.718854	230.118	1	90	0
([1], [13])	F(1,68) = 550.5, p=0)	1	0.890053	550.482	1	68	0
([1], [14])	F(1,73) = 26.6, p=2.0927e-06)	1	0.266841	26.5691	1	73	2.09272e-06
([1], [15])	F(1,106) = 287.4, p=0)	1	0.730538	287.377	1	106	0
([1], [16])	F(1,52) = 641.5, p=0)	1	0.925018	641.501	1	52	0
([2], [3])	F(1,45) = 780.9, p=0)	1	0.945511	780.852	1	45	0
([2], [4])	F(1,61) = 124.5, p=2.2204e-16)	1	0.671078	124.454	1	61	2.22045e-16
([2], [5])	F(1,58) = 20.8, p=2.7269e-05)	1	0.26361	20.7626	1	58	2.72694e-05
([2], [6])	F(1,74) = 2946.2, p=0)	1	0.975498	2946.2	1	74	0
([2], [7])	F(1,83) = 2020.5, p=0)	1	0.960541	2020.46	1	83	0
([2], [8])	F(1,90) = 1455.6, p=0)	1	0.941768	1455.55	1	90	0
([2], [9])	F(1,50) = 836.8, p=0)	1	0.943619	836.823	1	50	0
([2], [10])	F(1,69) = 1904.2, p=0)	1	0.965031	1904.15	1	69	0
([2], [11])	F(1,56) = 1265.9, p=0)	1	0.957637	1265.89	1	56	0
([2], [12])	F(1,84) = 1286.5, p=0)	1	0.938707	1286.46	1	84	0
([2], [13])	F(1,62) = 413.6, p=0)	1	0.869649	413.638	1	62	0
([2], [14])	F(1,67) = 535.3, p=0)	1	0.888767	535.34	1	67	0
([2], [15])	F(1,100) = 193.2, p=0)	1	0.658977	193.235	1	100	0
([2], [16])	F(1,46) = 447.7, p=0)	1	0.906819	447.666	1	46	0
([3], [4])	F(1,58) = 160.0, p=0)	1	0.733997	160.043	1	58	0
([3], [5])	F(1,55) = 647.2, p=0)	1	0.921671	647.168	1	55	0
([3], [6])	F(1,71) = 424.7, p=0)	1	0.856768	424.7	1	71	0
([3], [7])	F(1,80) = 8.4, p=0.0048353)	1	0.0950426	8.40195	1	80	0.00483531
([3], [8])	F(1,87) = 0.7, p=0.40561)	1	0.00796357	0.698392	1	87	0.405614
([3], [9])	F(1,47) = 0.3, p=0.60095)	1	0.00586548	0.277304	1	47	0.60095
([3], [10])	F(1,66) = 33.3, p=2.2787e-07)	1	0.335521	33.3259	1	66	2.27868e-07
([3], [11])	F(1,53) = 19.1, p=5.8299e-05)	1	0.264839	19.0931	1	53	5.82986e-05
([3], [12])	F(1,81) = 18.6, p=4.5139e-05)	1	0.186742	18.5994	1	81	4.51394e-05
([3], [13])	F(1,59) = 170.4, p=0)	1	0.742798	170.392	1	59	0
([3], [14])	F(1,64) = 0.2, p=0.69646)	1	0.00239361	0.153559	1	64	0.696459
([3], [15])	F(1,97) = 109.0, p=0)	1	0.529052	108.968	1	97	0
([3], [16])	F(1,43) = 143.2, p=2.8866e-15)	1	0.769018	143.162	1	43	2.88658e-15
([4], [5])	F(1,71) = 68.0, p=5.8845e-12)	1	0.489109	67.973	1	71	5.88452e-12
([4], [6])	F(1,87) = 810.3, p=0)	1	0.903039	810.27	1	87	0
([4], [7])	F(1,96) = 478.7, p=0)	1	0.832969	478.745	1	96	0
([4], [8])	F(1,103) = 384.4, p=0)	1	0.788656	384.358	1	103	0
([4], [9])	F(1,63) = 188.9, p=0)	1	0.749861	188.86	1	63	0
([4], [10])	F(1,82) = 447.5, p=0)	1	0.845149	447.542	1	82	0
([4], [11])	F(1,69) = 308.9, p=0)	1	0.81742	308.917	1	69	0
([4], [12])	F(1,97) = 256.4, p=0)	1	0.725503	256.374	1	97	0
([4], [13])	F(1,75) = 27.7, p=1.315e-06)	1	0.269515	27.6716	1	75	1.315e-06
([4], [14])	F(1,80) = 154.1, p=0)	1	0.658213	154.064	1	80	0
([4], [15])	F(1,113) = 5.1, p=0.025963)	1	0.0431172	5.09179	1	113	0.0259628
([4], [16])	F(1,59) = 44.0, p=1.1316e-08)	1	0.427097	43.9843	1	59	1.13163e-08
([5], [6])	F(1,84) = 2605.1, p=0)	1	0.968763	2605.15	1	84	0
([5], [7])	F(1,93) = 1728.9, p=0)	1	0.948955	1728.94	1	93	0
([5], [8])	F(1,100) = 1280.2, p=0)	1	0.927548	1280.22	1	100	0
([5], [9])	F(1,60) = 710.3, p=0)	1	0.922111	710.328	1	60	0
([5], [10])	F(1,79) = 1623.5, p=0)	1	0.953598	1623.52	1	79	0
([5], [11])	F(1,66) = 1091.5, p=0)	1	0.942981	1091.52	1	66	0
([5], [12])	F(1,94) = 1063.6, p=0)	1	0.918799	1063.62	1	94	0
([5], [13])	F(1,72) = 286.4, p=0)	1	0.799113	286.41	1	72	0
([5], [14])	F(1,77) = 480.4, p=0)	1	0.86185	480.363	1	77	0
([5], [15])	F(1,110) = 125.9, p=0)	1	0.533725	125.912	1	110	0
([5], [16])	F(1,56) = 322.9, p=0)	1	0.852193	322.872	1	56	0
([6], [7])	F(1,109) = 408.3, p=0)	1	0.789298	408.318	1	109	0
([6], [8])	F(1,116) = 233.4, p=0)	1	0.668024	233.423	1	116	0
([6], [9])	F(1,76) = 245.0, p=0)	1	0.763257	245.024	1	76	0
([6], [10])	F(1,95) = 360.9, p=0)	1	0.791614	360.884	1	95	0
([6], [11])	F(1,82) = 186.0, p=0)	1	0.693984	185.96	1	82	0
([6], [12])	F(1,110) = 670.4, p=0)	1	0.859038	670.351	1	110	0
([6], [13])	F(1,88) = 1233.1, p=0)	1	0.933389	1233.11	1	88	0
([6], [14])	F(1,93) = 92.0, p=1.4433e-15)	1	0.497282	91.9944	1	93	1.44329e-15
([6], [15])	F(1,126) = 605.7, p=0)	1	0.82779	605.665	1	126	0
([6], [16])	F(1,72) = 1574.0, p=0)	1	0.956259	1574.04	1	72	0
([7], [8])	F(1,125) = 3.3, p=0.073563)	1	0.0253881	3.25618	1	125	0.0735625
([7], [9])	F(1,85) = 3.8, p=0.05385)	1	0.0430369	3.82265	1	85	0.0538501
([7], [10])	F(1,104) = 11.2, p=0.0011371)	1	0.0972516	11.2037	1	104	0.00113714
([7], [11])	F(1,91) = 7.3, p=0.0081395)	1	0.0744546	7.32041	1	91	0.00813946
([7], [12])	F(1,119) = 96.0, p=1.1102e-16)	1	0.446604	96.0359	1	119	1.11022e-16
([7], [13])	F(1,97) = 495.0, p=0)	1	0.836154	495.02	1	97	0
([7], [14])	F(1,102) = 5.7, p=0.018387)	1	0.0532933	5.74192	1	102	0.0183866
([7], [15])	F(1,135) = 348.4, p=0)	1	0.720733	348.408	1	135	0
([7], [16])	F(1,81) = 352.1, p=0)	1	0.812966	352.075	1	81	0
([8], [9])	F(1,92) = 0.1, p=0.77542)	1	0.00088914	0.0818737	1	92	0.775417
([8], [10])	F(1,111) = 16.3, p=9.7752e-05)	1	0.128347	16.3442	1	111	9.77523e-05
([8], [11])	F(1,98) = 11.3, p=0.0010967)	1	0.103533	11.318	1	98	0.00109671
([8], [12])	F(1,126) = 41.6, p=2.1567e-09)	1	0.248318	41.6241	1	126	2.15674e-09
([8], [13])	F(1,104) = 302.6, p=0)	1	0.744223	302.605	1	104	0
([8], [14])	F(1,109) = 1.7, p=0.19989)	1	0.0150302	1.66329	1	109	0.199889
([8], [15])	F(1,142) = 307.6, p=0)	1	0.684153	307.585	1	142	0
([8], [16])	F(1,88) = 149.2, p=0)	1	0.629034	149.219	1	88	0
([9], [10])	F(1,71) = 17.7, p=7.5019e-05)	1	0.199385	17.6818	1	71	7.50188e-05
([9], [11])	F(1,58) = 11.2, p=0.0014537)	1	0.161597	11.1792	1	58	0.00145367
([9], [12])	F(1,86) = 23.9, p=4.6035e-06)	1	0.217709	23.9335	1	86	4.60354e-06
([9], [13])	F(1,64) = 183.4, p=0)	1	0.741313	183.403	1	64	0
([9], [14])	F(1,69) = 0.6, p=0.46021)	1	0.00793	0.551544	1	69	0.460208
([9], [15])	F(1,102) = 135.6, p=0)	1	0.57065	135.568	1	102	0
([9], [16])	F(1,48) = 121.7, p=9.2149e-15)	1	0.717168	121.712	1	48	9.21485e-15
([10], [11])	F(1,77) = 0.0, p=0.92418)	1	0.000118374	0.00911591	1	77	0.924184
([10], [12])	F(1,105) = 146.8, p=0)	1	0.582941	146.763	1	105	0
([10], [13])	F(1,83) = 542.9, p=0)	1	0.867396	542.924	1	83	0
([10], [14])	F(1,88) = 12.0, p=0.0008196)	1	0.120101	12.0115	1	88	0.000819603
([10], [15])	F(1,121) = 320.0, p=0)	1	0.725615	319.987	1	121	0
([10], [16])	F(1,67) = 510.2, p=0)	1	0.883921	510.193	1	67	0
([11], [12])	F(1,92) = 96.4, p=5.5511e-16)	1	0.511747	96.4268	1	92	5.55112e-16
([11], [13])	F(1,70) = 356.2, p=0)	1	0.83577	356.232	1	70	0
([11], [14])	F(1,75) = 8.5, p=0.0046626)	1	0.101881	8.50784	1	75	0.00466261
([11], [15])	F(1,108) = 226.0, p=0)	1	0.676678	226.032	1	108	0
([11], [16])	F(1,54) = 294.6, p=0)	1	0.8451	294.612	1	54	0
([12], [13])	F(1,98) = 171.5, p=0)	1	0.636397	171.525	1	98	0
([12], [14])	F(1,103) = 6.8, p=0.010709)	1	0.0615623	6.75689	1	103	0.010709
([12], [15])	F(1,136) = 178.1, p=0)	1	0.56702	178.102	1	136	0
([12], [16])	F(1,82) = 71.6, p=8.491e-13)	1	0.466118	71.592	1	82	8.49099e-13
([13], [14])	F(1,81) = 92.1, p=5.218e-15)	1	0.532111	92.118	1	81	5.21805e-15
([13], [15])	F(1,114) = 8.6, p=0.0039708)	1	0.0704918	8.6455	1	114	0.00397083
([13], [16])	F(1,60) = 11.2, p=0.0014064)	1	0.15748	11.215	1	60	0.00140638
([14], [15])	F(1,119) = 139.2, p=0)	1	0.539091	139.185	1	119	0
([14], [16])	F(1,65) = 35.2, p=1.2774e-07)	1	0.351068	35.1645	1	65	1.2774e-07
([15], [16])	F(1,98) = 20.3, p=1.833e-05)	1	0.171586	20.2984	1	98	1.833e-05
