## Supplemental Data 6 for "Deciphering the regulatory logic of a *Drosophila* enhancer through systematic sequence mutagenesis and quantitative image analysis"

### Sheet: Sheet1
Comparison	string	Df	Pillai	Approx. F	Num df	Den df	P
(ø, WT-[ABC])	F(5,93) = 187.7, p=0)	5	0.909832	187.681	5	93	0
(ø, [-BC])	F(5,64) = 74.3, p=0)	5	0.85306	74.3101	5	64	0
(ø, [A-C])	F(5,81) = 75.6, p=0)	5	0.823604	75.6389	5	81	0
(ø, [AB-])	F(5,56) = 46.8, p=0)	5	0.806894	46.7991	5	56	0
(ø, [A--])	F(5,65) = 64.9, p=0)	5	0.833058	64.8715	5	65	0
(ø, [-B-])	F(5,67) = 40.9, p=0)	5	0.753284	40.9135	5	67	0
(ø, [--C])	F(5,64) = 153.1, p=0)	5	0.922859	153.131	5	64	0
(ø, [---])	F(5,69) = 8.6, p=2.1902e-06)	5	0.384522	8.62158	5	69	2.19022e-06
(ø, [ACB])	F(5,71) = 272.9, p=0)	5	0.950538	272.886	5	71	0
(ø, [BAC])	F(5,66) = 257.1, p=0)	5	0.951172	257.135	5	66	0
(ø, [BCA])	F(5,69) = 759.1, p=0)	5	0.982145	759.102	5	69	0
(ø, [CBA])	F(5,66) = 540.2, p=0)	5	0.976146	540.159	5	66	0
(WT-[ABC], [-BC])	F(5,87) = 77.9, p=0)	5	0.81734	77.8587	5	87	0
(WT-[ABC], [A-C])	F(5,104) = 339.6, p=0)	5	0.942294	339.649	5	104	0
(WT-[ABC], [AB-])	F(5,79) = 79.2, p=0)	5	0.833741	79.2325	5	79	0
(WT-[ABC], [A--])	F(5,88) = 278.2, p=0)	5	0.940498	278.19	5	88	0
(WT-[ABC], [-B-])	F(5,90) = 137.6, p=0)	5	0.884344	137.634	5	90	0
(WT-[ABC], [--C])	F(5,87) = 291.2, p=0)	5	0.943625	291.246	5	87	0
(WT-[ABC], [---])	F(5,92) = 195.6, p=0)	5	0.914021	195.606	5	92	0
(WT-[ABC], [ACB])	F(5,94) = 144.8, p=0)	5	0.885072	144.781	5	94	0
(WT-[ABC], [BAC])	F(5,89) = 215.1, p=0)	5	0.92357	215.091	5	89	0
(WT-[ABC], [BCA])	F(5,92) = 513.3, p=0)	5	0.965391	513.252	5	92	0
(WT-[ABC], [CBA])	F(5,89) = 525.5, p=0)	5	0.967235	525.461	5	89	0
([-BC], [A-C])	F(5,75) = 135.7, p=0)	5	0.900477	135.718	5	75	0
([-BC], [AB-])	F(5,50) = 40.9, p=1.1102e-16)	5	0.803614	40.92	5	50	1.11022e-16
([-BC], [A--])	F(5,59) = 157.8, p=0)	5	0.930406	157.755	5	59	0
([-BC], [-B-])	F(5,61) = 27.8, p=1.4655e-14)	5	0.695162	27.8212	5	61	1.46549e-14
([-BC], [--C])	F(5,58) = 156.7, p=0)	5	0.931073	156.695	5	58	0
([-BC], [---])	F(5,63) = 143.1, p=0)	5	0.919089	143.127	5	63	0
([-BC], [ACB])	F(5,65) = 192.4, p=0)	5	0.936709	192.401	5	65	0
([-BC], [BAC])	F(5,60) = 184.7, p=0)	5	0.939001	184.724	5	60	0
([-BC], [BCA])	F(5,63) = 584.9, p=0)	5	0.978912	584.891	5	63	0
([-BC], [CBA])	F(5,60) = 426.4, p=0)	5	0.972629	426.419	5	60	0
([A-C], [AB-])	F(5,67) = 83.6, p=0)	5	0.861838	83.5879	5	67	0
([A-C], [A--])	F(5,76) = 157.9, p=0)	5	0.912212	157.943	5	76	0
([A-C], [-B-])	F(5,78) = 123.3, p=0)	5	0.887661	123.265	5	78	0
([A-C], [--C])	F(5,75) = 262.0, p=0)	5	0.94584	261.958	5	75	0
([A-C], [---])	F(5,80) = 125.5, p=0)	5	0.886906	125.476	5	80	0
([A-C], [ACB])	F(5,82) = 351.0, p=0)	5	0.955366	351.031	5	82	0
([A-C], [BAC])	F(5,77) = 290.7, p=0)	5	0.949693	290.723	5	77	0
([A-C], [BCA])	F(5,80) = 795.1, p=0)	5	0.980274	795.11	5	80	0
([A-C], [CBA])	F(5,77) = 606.8, p=0)	5	0.97525	606.816	5	77	0
([AB-], [A--])	F(5,51) = 108.3, p=0)	5	0.913913	108.285	5	51	0
([AB-], [-B-])	F(5,53) = 57.7, p=0)	5	0.844808	57.7026	5	53	0
([AB-], [--C])	F(5,50) = 141.3, p=0)	5	0.933915	141.32	5	50	0
([AB-], [---])	F(5,55) = 95.4, p=0)	5	0.896601	95.3843	5	55	0
([AB-], [ACB])	F(5,57) = 135.3, p=0)	5	0.92228	135.28	5	57	0
([AB-], [BAC])	F(5,52) = 131.2, p=0)	5	0.926534	131.162	5	52	0
([AB-], [BCA])	F(5,55) = 409.7, p=0)	5	0.973852	409.681	5	55	0
([AB-], [CBA])	F(5,52) = 306.4, p=0)	5	0.967173	306.416	5	52	0
([A--], [-B-])	F(5,62) = 103.2, p=0)	5	0.892755	103.223	5	62	0
([A--], [--C])	F(5,59) = 184.6, p=0)	5	0.939912	184.58	5	59	0
([A--], [---])	F(5,64) = 73.4, p=0)	5	0.851466	73.3756	5	64	0
([A--], [ACB])	F(5,66) = 305.2, p=0)	5	0.958537	305.158	5	66	0
([A--], [BAC])	F(5,61) = 228.4, p=0)	5	0.949295	228.408	5	61	0
([A--], [BCA])	F(5,64) = 568.9, p=0)	5	0.977994	568.85	5	64	0
([A--], [CBA])	F(5,61) = 481.2, p=0)	5	0.975272	481.171	5	61	0
([-B-], [--C])	F(5,61) = 168.6, p=0)	5	0.932512	168.573	5	61	0
([-B-], [---])	F(5,66) = 41.7, p=0)	5	0.759692	41.7295	5	66	0
([-B-], [ACB])	F(5,68) = 252.4, p=0)	5	0.948863	252.353	5	68	0
([-B-], [BAC])	F(5,63) = 217.0, p=0)	5	0.94513	217.033	5	63	0
([-B-], [BCA])	F(5,66) = 673.5, p=0)	5	0.980777	673.481	5	66	0
([-B-], [CBA])	F(5,63) = 502.3, p=0)	5	0.975528	502.282	5	63	0
([--C], [---])	F(5,63) = 149.1, p=0)	5	0.922095	149.135	5	63	0
([--C], [ACB])	F(5,65) = 276.7, p=0)	5	0.955127	276.708	5	65	0
([--C], [BAC])	F(5,60) = 298.0, p=0)	5	0.961289	297.993	5	60	0
([--C], [BCA])	F(5,63) = 874.7, p=0)	5	0.985799	874.666	5	63	0
([--C], [CBA])	F(5,60) = 464.6, p=0)	5	0.974824	464.638	5	60	0
([---], [ACB])	F(5,70) = 282.7, p=0)	5	0.952818	282.725	5	70	0
([---], [BAC])	F(5,65) = 270.5, p=0)	5	0.954151	270.538	5	65	0
([---], [BCA])	F(5,68) = 859.6, p=0)	5	0.984426	859.649	5	68	0
([---], [CBA])	F(5,65) = 554.3, p=0)	5	0.977084	554.284	5	65	0
([ACB], [BAC])	F(5,67) = 155.0, p=0)	5	0.920406	154.954	5	67	0
([ACB], [BCA])	F(5,70) = 356.2, p=0)	5	0.962188	356.25	5	70	0
([ACB], [CBA])	F(5,67) = 311.0, p=0)	5	0.958693	310.999	5	67	0
([BAC], [BCA])	F(5,65) = 83.0, p=0)	5	0.864633	83.0352	5	65	0
([BAC], [CBA])	F(5,62) = 93.6, p=0)	5	0.88302	93.6006	5	62	0
([BCA], [CBA])	F(5,65) = 193.5, p=0)	5	0.937061	193.55	5	65	0
